# Neoantigen-reactive CD8^+^ T cell engagement marks exceptional survivors of pancreatic cancer

**DOI:** 10.64898/2026.09.17.752426

**Authors:** Marc Hilmi, Joshua D. Schoenfeld, Wilson McKerrow, Yuval Elhanati, Catherine A. O’Connor, Shigeaki Umeda, Nicolas Lecomte, Jerry P. Melchor, Agustin Cardenas, Maria Lao, Vincenzo Nasca, Elias-Ramzey Karnoub, Nuray Tezcan, Zeynep Tarcan, Joanne F. Chou, Roshan Sharma, Junmin Song, Michael May, Fiyinfolu Balogun, Kenneth H. Yu, Kevin Soares, Charlotte Reiche, Martina Milighetti, Dana Pe’er, Santosha A. Vardhana, Marinela Capanu, Olca Basturk, Benoit Rousseau, Yohyoh Wang, Jayon Lihm, Neeman Mohibullah, Vineet Rolston, Ernesto Santos, Marsha Reyngold, Alice Wei, Vinod Balachandran, Mara H. Sherman, Nadeem Riaz, Christine Iacobuzio-Donahue, Benjamin Greenbaum, Eileen M. O’Reilly, Wungki Park

## Abstract

Pancreatic cancer (PC) is largely refractory to immune checkpoint blockade (ICB), although homologous recombination-deficient (HRD) tumors may derive benefit. In the POLAR trial of maintenance pembrolizumab plus olaparib after platinum-based chemotherapy for metastatic PC, responses remained heterogeneous. To define determinants of productive antitumor immunity, we integrated longitudinal blood TCR sequencing with tumor single-cell and spatial profiling. Durable benefit was associated with rare tumor-infiltrating, peripherally expanding (TIE) CD8^+^ T cell clonotypes, a subset of which were functionally neoantigen-reactive. TIE^⁺^ patients showed markedly prolonged survival beyond established genomic and immune biomarkers. Conversely, resistance was associated with spatial T cell exclusion, myCAF-rich stromal remodeling, basal-like/KRAS-associated malignant-cell programs, and expansion of CTLA4^⁺^ regulatory T cells linked to local immunosuppressive remodeling. These findings define a clonotype-resolved framework for immune monitoring and identify complementary stromal, tumor-intrinsic, and regulatory immune barriers that may guide rational combination immunotherapy in PC.
