## Supplementary Table 1 for "Neoantigen-reactive CD8^+^ T cell engagement marks exceptional survivors of pancreatic cancer"

### Sheet: Sheet1
gene
ACKR1
ACTA2
ADAP2
ADCY5
ADH1B
ADH4
ADIPOQ
ADIRF
AHSP
AIF1
AKR1B1
ALAS2
ALB
ALCAM
APOA5
APOE
AQR
ARG1
ARG2
ATM
ATP5F1B
ATR
B2M
BANK1
BATF3
BRCA1
BRCA2
C5AR2
C5orf46
CA4
CA9
CASP3
CASP8
CASP9
CCL2
CCL3
CCL4
CCL5
CCNB1
CCR1
CCR2
CCR4
CCR5
CCR6
CCR7
CD14
CD160
CD163
CD19
CD1A
CD1B
CD1C
CD2
CD200
CD200R1
CD247
CD27
CD274
CD28
CD33
CD36
CD37
CD38
CD3D
CD3E
CD4
CD40
CD40LG
CD44
CD6
CD68
CD69
CD74
CD79A
CD79B
CD80
CD83
CD86
CD8A
CD8B
CDA
CDH17
CDH5
CDK8
CDKN2A
CDS1
CDS2
CDX2
CEACAM3
CEACAM6
CEACAM7
CEACAM8
CELA3B
CFTR
CGAS
CHAT
CHEK1
CHEK2
CHGA
CHRDL1
CLDN18
CLEC10A
CLEC12A
CLEC1B
CLEC5A
CLEC9A
CLIC2
CLU
COL11A1
COL12A1
COL14A1
COL18A1
COL1A1
COL1A2
COL4A1
COL4A2
COL4A4
COL6A3
COL7A1
COL9A3
CPA1
CPA2
CPA3
CRISP3
CS
CSF1R
CSF3R
CSMD2
CST6
CST7
CTHRC1
CTLA4
CTNND2
CTSB
CXCL1
CXCL10
CXCL12
CXCL13
CXCL2
CXCL8
CXCL9
CXCR1
CXCR2
CXCR4
CXCR6
ClonotypeTCR_1
ClonotypeTCR_2
ClonotypeTCR_3
ClonotypeTCR_4
ClonotypeTCR_5
ClonotypeTCR_6
ClonotypeTCR_7
ClonotypeTCR_8
ClonotypeTCR_9
ClonotypeTCR_10
ClonotypeTCR_11
ClonotypeTCR_12
ClonotypeTCR_13
ClonotypeTCR_14
ClonotypeTCR_15
ClonotypeTCR_16
ClonotypeTCR_17
ClonotypeTCR_18
DCN
DDX5
DERL3
DGKA
DMBT1
DPT
DUSP6
ECSCR
EGR2
ELANE
ENG
ENO2
ENTPD1
EOMES
EPAS1
EPCAM
ERBB2
ERBB3
ESRRG
EVI2B
F3
FABP4
FANCD2
FAP
FAS
FASLG
FASN
FCER1A
FCER2
FCGR3A
FCGR3B
FEN1
FGFR1
FKBP11
FLRT2
FLT4
FN1
FOXP3
FPR3
FUT3
GATA6
GCG
GDF15
GNLY
GPNMB
GSDMD
GYPA
GZMA
GZMB
GZMH
GZMK
HAL
HAS1
HAS2
HAVCR2
HEMGN
HIF1A
HLA-A
HLA-DPA1
HLA-DQA1
HLA-DQB1
HLA-DRA
HLA-DRB1
HNF1A
HNF4A
HOPX
HPGDS
HPX
IAPP
ICAM1
ICOS
IDO1
IFI27
IFI6
IFIH1
IFIT1
IFIT3
IFNB1
IFNG
IGF1
IGF2BP2
IGHG1
IGHG2
IGHG3
IGHM
IL10
IL12B
IL12RB1
IL15
IL17A
IL1A
IL1B
IL1R1
IL2
IL23A
IL2RA
IL33
IL3RA
IL6
IL7R
IRF3
IRF7
IRF8
ISG15
ISLR
ITGAE
ITGAX
JCHAIN
KCNJ16
KIR2DL1
KIR3DL1
KLRB1
KLRC1
KLRC3
KLRC4
KLRD1
KLRK1
KRAS
KRT14
KRT17
KRT20
KRT5
KYNU
LAG3
LAMP2
LCK
LEF1
LGMN
LGR5
LIG3
LILRA4
LILRA5
LILRB2
LILRB4
LMNA
LRRC15
LRRTM1
LST1
LY6E
MAPK10
MARCO
MBP
MCM4
MCM5
MET
METTL16
MKI67
MME
MMP1
MMP11
MMP14
MNDA
MPO
MPZ
MS4A1
MS4A2
MSLN
MUC1
MUC16
MUC2
MUC4
MUC5B
MX1
MYL9
MZB1
NCAM1
NCR1
NDUFB8
NFATC1
NFKB1
NFKB2
NFKBIA
NGFR
NKG7
NLRP3
NOD2
Bacteria_1
Bacteria_2
Bacteria_3
Bacteria_4
Bacteria_5
NR4A1
NR4A2
NR4A3
NRG3
NT5E
ODF1
PADI4
PAEP
PAH
PALB2
PARG
PARP1
PARP2
PARP3
PCNA
PDCD1
PDCD1LG2
PDE3A
PDGFRA
PDGFRB
PDHA1
PDPN
PDX1
PLA2G7
PLD4
PLIN1
PLK1
PLP1
PLVAP
POLQ
POSTN
PPARG
PPARGC1A
PRF1
PROM1
PROX1
PTGDR
PTPRC
PYCARD
RAD51
RALYL
RASSF4
REG4
RIPK2
RNASEH2A
RNF128
RORC
S100A11
S100A2
S100A8
S100A9
S100B
SAA1
SDC1
SDHB
SELE
SELP
SERPINE1
SETX
SGMS2
SLAMF6
SLC29A1
SLPI
SMAD2
SMAD3
SMAD4
SNAI1
SOX10
SOX9
SPIB
SPP1
SSR4
SST
STAT1
STAT2
STAT5B
STMN1
STMN2
SYP
TAC1
TACSTD2
TAGLN
TBX21
TCF7
TFEC
TFF1
TGFB1
TGFBR1
TGFBR2
TGFBR3
TH
THBS1
THBS2
TICAM1
TIGIT
TIMP1
TLR2
TLR3
TLR4
TLR5
TLR9
TMSB10
TNC
TNF
TNFRSF10B
TNFRSF13C
TNFRSF17
TNFRSF4
TOP1
TOP2A
TOP3B
TOX
TP53BP1
TP63
TPM1
TRAF3
TRAF6
TRAV1-2
TTR
TWIST1
TXNIP
UQCRC2
VCAM1
VCAN
VEGFA
VIM
VNN3
VSIG4
VSIR
VWF
XCR1
XRCC1
YAP1
ZBTB16
ZEB1
ZNF683
NegControlProbe_00002
NegControlProbe_00003
NegControlProbe_00004
NegControlProbe_00009
NegControlProbe_00012
NegControlProbe_00013
NegControlProbe_00014
NegControlProbe_00016
NegControlProbe_00017
NegControlProbe_00019
NegControlProbe_00022
NegControlProbe_00024
NegControlProbe_00025
NegControlProbe_00031
NegControlProbe_00033
NegControlProbe_00034
NegControlProbe_00035
NegControlProbe_00039
NegControlProbe_00041
NegControlProbe_00042
